# High-throughput phenotyping reveals multiple drought responses of wild and cultivated Phaseolinae beans

**DOI:** 10.1101/2024.02.09.579595

**Authors:** Jon Verheyen, Stijn Dhondt, Rafael Abbeloos, Joris Eeckhout, Steven Janssens, Frederik Leyns, Xavier Scheldeman, Veronique Storme, Filip Vandelook

## Abstract

Crop production worldwide is increasingly affected by drought stress. Although drought tolerance of a plant may be achieved through morphological, structural, physiological, cellular, and molecular adaptations, most studies remain limited to quantifying the effect of drought on biomass yield. Using a high-throughput phenotypic imaging system, we evaluated the drought tolerance of 151 bean accessions (Phaseolinae; Fabaceae) by quantifying five different traits simultaneously: biomass, water use efficiency, relative water content, chlorophyll content, and root/shoot ratio. Since crop wild relatives are important resources for breeding programmes, both wild and cultivated accessions were analyzed, the majority never evaluated for drought tolerance before. We demonstrate that the five traits are affected very differently by drought in the studied accessions, although a cluster analysis grouped the accessions into five distinct clusters with similar responses. We correlated the results for each accession to local climate variables at their original collection sites. Except for the root/shoot ratio, the results of all indicators were related to precipitation data, confirming that drought tolerant accessions grow in arid environments. This broader knowledge on the complex responses of plants to drought stress may prove an invaluable resource for future crop production.

**Highlight:** This study presents an innovative approach for the fast evaluation of different drought tolerance traits of legumes. Multiple responses to drought were observed in the economically important Phaseolinae beans.
