## Supplementary Table S1 for "High-throughput phenotyping reveals multiple drought responses of wild and cultivated Phaseolinae beans"

### Sheet: Blad1
Supplementary Table 1 List of all 151 accessions with taxon name, country and coordinates where seeds were originally collected with respective climate variables, cultivated or wild origin, calculated values for the five drought tolerance indicators with standard errors, and cluster number from the cluster analysis. Coordinates were available for 118 of 151 accessions. ID: Meise Botanic Garden ac…
ID	Accession Name	Country of collection	Cultivated origin	Latitude	Longitude	Annual mean temperature (°C)	Isothermality	Temperature seasonality	Annual precipitation (mm)	Precipitation seasonality (CV)	Biomass penalty	SE Biomass penalty	WUE indicator	SE WUE indicator	RWC indicator	SE RWC indicator	NDVI indicator	SE NDVI indicator	Root/shoot	SE Root/shoot	Cluster #
NI 42	Vigna (Ceratotropis) umbellata var. umbellata	India	Yes								0.7323	0.117159	0.465	0.0352041	0.4763	0.0456127	0.432	0.040972	0.0403	0.00477041	2
NI 87	Phaseolus (Phaseolus) maculatus	Mexico	No								0.4477	0.0913264	0.241	0.0377551	0.27	0.0306315	0.2989	0.0211997	0.0999	0.0117442	3
NI 130	Vigna (Lasiospron) longifolia	Guyana	No	6.8	-58.1	26.8667	78.0702	45.1932	2276	44.0619	0.832	0.0171592	0.353	0.0413265	0.3892	0.029592	0.4	0.0259753	0.0123	0.00221299	2
NI 139	Vigna (Vigna) unguiculata subsp. unguiculata Unguiculata group	Cameroon	Yes								0.6377	0.0280922	0.361	0.075	0.335	0.0135718	0.3958	0.0199226	0.0823	0.00598065	2
NI 140	Vigna (Ceratotropis) angularis var. angularis	Japan	Yes								0.5798	0.0997727	0.442	0.0627551	0.4145	0.0555712	0.4469	0.0325569	0.0757	0.00829346	1
NI 147	Vigna (Vigna) unguiculata subsp. unguiculata Biflora group	Unknown	Yes								0.6805	0.0248916	0.307	0.0413265	0.3802	0.027293	0.4276	0.0192551	0.0688	0.00464536	2
NI 148	Vigna (Vigna) unguiculata subsp. unguiculata Unguiculata group	Unknown	Yes								0.5418	0.0600378	0.291	0.102041	0.37	0.068948	0.4667	0.0365692	0.0582	0.00439473	1
NI 188	Vigna (Vigna) unguiculata subsp. unguiculata Unguiculata group	Suriname	Yes								0.5964	0.0929033	0.228	0.025	0.2404	0.0434956	0.38	0.0302809	0.1126	0.00661505	3
NI 193	Vigna (Vigna) radicans	Democratic Republic of the Congo	No	-4.3	15.3	25.4958	68.2401	137.021	1369	73.2847	0.5415	0.0319399	0.271	0.0479592	0.2673	0.0129162	0.2208	0.00532427	0.0217	0.00287159	3
NI 203	Vigna (Vigna) unguiculata subsp. unguiculata (Unguiculata group) 'Kapelele Noir'	Democratic Republic of the Congo	Yes								0.6968	0.0319899	0.369	0.0602041	0.2965	0.0248431	0.4392	0.0431679	0.0848	0.00615617	2
NI 205	Vigna (Vigna) unguiculata subsp. unguiculata (Unguiculata group) 'Lufube Noir'	Democratic Republic of the Congo	Yes								0.6426	0.0440923	0.259	0.0331633	0.2042	0.0146762	0.3847	0.0269308	0.1071	0.00479624	3
NI 207	Vigna (Ceratotropis) mungo var. mungo	Democratic Republic of the Congo	Yes								0.8465	0.0223197	0.439	0.0469388	0.4	0.0331656	0.375	0.0254602	0.1291	0.0162522	2
NI 209	Vigna (Ceratotropis) radiata var. radiata 'Tshimbulu'	Democratic Republic of the Congo	Yes								0.8045	0.0493869	0.318	0.0632653	0.3247	0.0138804	0.4147	0.0410467	0.1566	0.0228678	5
NI 251	Vigna (Ceratotropis) stipulacea	India	No	28.7389	77.4087	25.0792	39.387	693.576	814	140.357	0.7094	0.0605083	0.364	0.0719388	0.296	0.00686999	0.2938	0.0153533	0.3813	0.06945	5
NI 262	Vigna (Vigna) unguiculata subsp. unguiculata (Sesquipedalis group) 'Hung Tzei Yen'	China	Yes								0.3354	0.0776482	0.274	0.164286	0.3477	0.086301	0.3587	0.0397045	0.0329	0.00350818	3
NI 290	Vigna (Vigna) radicans	Democratic Republic of the Congo	No	-6.75	23.95	24.1625	78.0449	33.5156	1437	65.1592	0.5812	0.0991853	0.279	0.0341837	0.2547	0.0114872	0.2588	0.00708519	0.1071	0.0276731	3
NI 300	Vigna (Ceratotropis) umbellata var. umbellata 'Hat Dau Cao Bang'	Vietnam	Yes								0.8476	0.0485976	0.346	0.0571429	0.3693	0.0372791	0.4	0.0485862	0.0361	0.00753837	2
NI 301	Vigna (Vigna) unguiculata Wild form Group	Tanzania	No	-10.36	40.43	26.075	73.6979	126.176	1094	86.3869	0.5205	0.0520821	0.391	0.0403061	0.23	0.0605274	0.4664	0.10123	0.0724	0.0111667	3
NI 307	Vigna (Ceratotropis) angularis var. angularis	Unknown	Yes								0.6918	0.0630545	0.362	0.0520408	0.3796	0.0407668	0.416	0.0521548	0.0771	0.0101736	2
NI 322	Vigna (Vigna) laurentii	Burundi	No	-3.996	30.1	20.425	67.7143	99.533	1203	73.3448	0.9191	0.0121966	0.352	0.0428571	0.3529	0.0454059	0.3137	0.0265961	0.0056	0.00140452	2
NI 345	Leptospron adenanthum var. adenanthum	Brazil	No								0.5758	0.0451954	0.329	0.0265306	0.2096	0.0179648	0.62	0.144267	0.0303	0.00460483	1
NI 402	Phaseolus (Phaseolus) marechalii	Mexico	No	19.02	-99.26	14.5292	69.3348	182.14	1281	106.239	0.7144	0.0203716	0.329	0.0729592	0.3448	0.0209094	0.3619	0.0238272	0.0217	0.00297489	2
NI 414	Vigna (Vigna) luteola	Rwanda	No	-2.3	30.3	21.0042	80.6925	42.8771	878	60.6564	0.6422	0.0153263	0.36	0.0321429	0.3695	0.0279992	0.427	0.0496452	0.0176	0.00285579	2
NI 436	Vigna (Vigna) unguiculata subsp. unguiculata Sesquipedalis group	New Caledonia	Yes								0.538	0.147127	0.379	0.0663265	0.267	0.0220071	0.3045	0.0205608	0.0486	0.0041228	4
NI 448	Vigna (Plectotropis) kirkii	Democratic Republic of the Congo	No	-6.75	23.95	24.1625	78.0449	33.5156	1437	65.1592	0.8397	0.0463905	0.32	0.0469388	0.3089	0.0201796	0.3557	0.0252213	0.035	0.00776825	2
NI 461	Vigna (Vigna) oblongifolia var. oblongifolia	Democratic Republic of the Congo	No	-11.5667	27.4	20.3375	57.7404	250.019	1238	109.526	0.8326	0.029651	0.365	0.0530612	0.4183	0.0286124	0.4189	0.0282992	0.011	0.00277284	2
NI 463	Vigna (Vigna) racemosa	Democratic Republic of the Congo	No	-11.5667	27.4	20.3375	57.7404	250.019	1238	109.526	0.3211	0.110033	0.352	0.0663265	0.2405	0.0112762	0.2484	0.0354539	0.0406	0.00400711	4
NI 478	Vigna (Vigna) unguiculata subsp. unguiculata Biflora group	Laos	Yes								0.7191	0.0528179	0.388	0.0530612	0.35	0.0341025	0.5101	0.0452594	0.076	0.0194299	2
NI 482	Vigna (Ceratotropis) aconitifolia	India	Yes								0.2938	0.0835573	0.303	0.129082	0.2381	0.0255466	0.2102	0.00656588	0.269	0.0326607	5
NI 532	Vigna (Ceratotropis) reflexo-pilosa var. glabra	Philippines	Yes								0.8373	0.134892	0.43	0.0581633	0.3067	0.0192015	0.3353	0.0274351	0.2452	0.017384	5
NI 573	Phaseolus (Phaseolus) vulgaris var. aborigineus	Brazil	No								0.7592	0.0512003	0.359	0.0362245	0.3311	0.026532	0.4272	0.0440176	0.0242	0.0032514	2
NI 575	Phaseolus (Phaseolus) vulgaris Wild form Group	Mexico	No	21.26	-89.66	25.475	60.929	184.274	488	64.4084	0.83	0.0253758	0.356	0.103571	0.2957	0.0291972	0.411	0.05762	0.0277	0.00345883	2
NI 600	Phaseolus (Phaseolus) filiformis	Mexico	No	26.0167	-111.333	23.9917	51.6534	503.406	132	114.139	0.6203	0.0775715	0.303	0.0602041	0.24	0.0122589	0.24	0.0252819	0.1308	0.0145598	3
NI 608	Vigna (Ceratotropis) aconitifolia 'Nairipayaru'	India	Yes								0.3599	0.129436	0.282	0.169898	0.315	0.0294701	0.3128	0.0292829	0.2056	0.0331881	3
NI 634	Vigna (Ceratotropis) radiata var. sublobata	India	No	30.01	78.25	23.4792	40.269	642.008	1478	139.64	0.6078	0.111421	0.382	0.0311224	0.3613	0.0354608	0.2303	0.0146676	0.1453	0.0166113	5
NI 649	Ancistrotropis peduncularis var. peduncularis	Brazil	No	-8.72	-54.99	24.9917	68.5738	59.4227	2428	73.12	0.7612	0.0452895	0.34	0.0494898	0.3676	0.0334679	0.3526	0.0346627	0.158	0.0377942	5
NI 653	Vigna (Lasiospron) gentryi	Mexico	No								0.8675	0.023696	0.412	0.072449	0.4389	0.0325232	0.3818	0.0191669	0.0244	0.00380039	2
NI 708	Phaseolus (Phaseolus) microcarpus	Mexico	No	20.25	-103.917	17.6917	64.2241	215.12	1012	103.664	0.6422	0.0508041	0.32	0.0821429	0.2632	0.0282424	0.4753	0.0722699	0.0302	0.0116521	3
NI 718	Phaseolus (Phaseolus) acutifolius var. tenuifolius	United States of America	No	32.31	-110.81	19.8667	46.5887	730.278	354	63.9347	0.282	0.156504	0.342	0.220918	0.3827	0.0255617	0.4818	0.021916	0.0264	0.00410743	1
NI 722	Phaseolus (Phaseolus) coccineus Wild form Group	Mexico	No	19.35	-99.26	14.0375	68.9426	192.509	1102	102.116	0.7572	0.06086	0.386	0.0688776	0.3855	0.0201885	0.38	0.0256914	0.0164	0.00500531	2
NI 764	Vigna (Lasiospron) gentryi	Mexico	No	19.6333	-104.817	24.4042	68.6393	169.846	1521	120.29	0.841	0.0539024	0.454	0.0872449	0.4419	0.0239786	0.3368	0.013798	0.0209	0.00317612	2
NI 778	Vigna (Vigna) unguiculata subsp. unguiculata Biflora group	India	Yes								0.5508	0.157424	0.276	0.108163	0.231	0.0444831	0.4297	0.0877988	0.0579	0.00621746	3
NI 794	Vigna (Vigna) unguiculata subsp. baoulensis	Nigeria	No	7.5	3.9	26.4125	70.1338	134.488	1266	66.0775	0.7183	0.0505677	0.308	0.0867347	0.2244	0.0177834	0.432	0.0268843	0.0473	0.00533453	3
NI 812	Phaseolus (Phaseolus) parviflorus	Mexico	No	23.5	-104.433	19.2583	56.5452	398.736	517	107.289	0.4166	0.03013	0.241	0.0392857	0.25	0.0269293	0.2649	0.0110911	0.0184	0.0036403	3
NI 833	Sigmoidotropis elegans	Mexico	No								0.3207	0.0595583	0.329	0.0658163	0.3861	0.0482125	0.49	0.0811879	0.0824	0.0167748	1
NI 843	Phaseolus (Phaseolus) acutifolius var. acutifolius	Mexico	No	24.75	-104.167	18.9375	61.9878	411.605	421	111.581	0.355	0.0420097	0.273	0.0632653	0.26	0.0469979	0.3407	0.0248365	0.0595	0.00742168	3
NI 864	Sigmoidotropis elegans	Mexico	No								0.2313	0.0937085	0.359	0.0693878	0.5525	0.0527041	0.5528	0.0805369	0.0406	0.00327013	1
NI 906	Sigmoidotropis speciosa	Belize	No	17.9	-89.3	25.3167	61.4519	200.911	1266	57.4813	0.4849	0.0842303	0.354	0.05	0.4582	0.0943406	0.3888	0.0846012	0.0875	0.0135807	1
NI 933	Vigna (Vigna) unguiculata subsp. baoulensis	Ghana	No	9.4	-0.983333	28.1625	65.2616	172.997	1091	85.5251	0.5865	0.050989	0.322	0.193367	0.2231	0.0150063	0.3012	0.028997	0.1069	0.0275117	3
NI 940	Vigna (Plectotropis) vexillata var. angustifolia	Kenya	No	-3.88333	39.6167	25.2458	65.0132	148.683	1156	59.0317	0.8018	0.0632679	0.4	0.0653061	0.3861	0.0509725	0.2641	0.00885088	0.0587	0.00687214	2
NI 972	Vigna (Vigna) unguiculata subsp. unguiculata Biflora group	Zambia	Yes								0.5482	0.0885295	0.387	0.0617347	0.4097	0.0487185	0.4635	0.0203451	0.0761	0.00806445	1
NI 982	Vigna (Vigna) racemosa	Nigeria	No	9.3	5.04	27.4292	62.1962	167.786	1153	91.636	0.4242	0.0643296	0.413	0.0943878	0.2542	0.00902742	0.2723	0.00980966	0.1394	0.0161666	4
NI 1000	Vigna (Haydonia) nigritia	Nigeria	No	9.38333	5.88333	28.3375	62.7425	177.561	1183	98.1693	0.7142	0.0462128	0.312	0.0234694	0.2396	0.00955739	0.261	0.022384	0.0252	0.00432519	3
NI 1003	Ancistrotropis peduncularis var. peduncularis	Colombia	No	11.1167	-74.0833	20.5792	84.5238	50.7874	2602	72.0432	0.5889	0.0997846	0.295	0.108673	0.412	0.0333644	0.4294	0.182329	0.022	0.00425456	1
NI 1012	Vigna (Ceratotropis) radiata Weedy form Group	India	No	15.84	74.9	24.6167	54.7504	207.006	747	84.9354	0.6664	0.0776551	0.359	0.0280612	0.38	0.031156	0.4021	0.0243947	0.1764	0.0112048	5
NI 1107	Phaseolus (Phaseolus) micranthus	Mexico	No	20.35	-105.2	19.4917	67.0673	198.973	1399	113.12	0.83	0.0947103	0.36	0.044898	0.2925	0.0111083	0.2377	0.0192118	0.0236	0.00587151	2
NI 1135	Vigna (Ceratotropis) subramaniana	India	No	30.62	76.94	24.1292	40.8055	690.081	1088	120.151	0.641	0.105323	0.34	0.0428571	0.2961	0.0115697	0.4533	0.0451922	0.1631	0.0212251	1
NI 1139	Vigna (Vigna) unguiculata subsp. unguiculata (Unguiculata group) 'Malay'	Madagascar	Yes								0.4622	0.0181724	0.297	0.077551	0.4434	0.0545621	0.4263	0.0223999	0.0754	0.00708676	1
NI 1171	Vigna (Vigna) unguiculata Wild form Group	Zambia	No	-11.3833	29.5167	20.8125	56.9646	234.26	1462	113.363	0.6306	0.109949	0.267	0.0459184	0.2349	0.0088074	0.36	0.041801	0.0305	0.00606852	3
NI 1172	Condylostylis candida	Peru	No	-6.21667	-76.3167	25.5875	87.3792	41.1828	2235	29.4045	0.6025	0.0152086	0.292	0.12398	0.4448	0.0637303	0.63	0.0827809	0.0158	0.00406401	1
NI 1178	Vigna (Vigna) friesiorum var. friesiorum	Tanzania	No	-3.26	36.85	17.7958	68.2812	153.571	1219	94.5321	0.5175	0.0713392	0.43	0.239286	0.38	0.0498928	0.3644	0.133107	0.0372	0.0115318	1
NI 1184	Vigna (Vigna) unguiculata subsp. unguiculata Sesquipedalis group	Laos	Yes								0.5412	0.123318	0.37	0.118367	0.2909	0.0225661	0.4102	0.0479624	0.0416	0.00300361	4
NI 1186	Vigna (Vigna) unguiculata subsp. pubescens	Kenya	No	-4.56667	39.4	26.4958	64.9621	154.279	1344	83.1112	0.5088	0.0620729	0.261	0.0428571	0.41	0.0480692	0.45	0.0363284	0.0892	0.0080307	1
NI 1187	Vigna (Lasiospron) lasiocarpa	Brazil	No	2.94	-60.72	27.2167	82.5069	65.8626	1543	85.1001	0.8121	0.0540576	0.319	0.0443878	0.4071	0.0285341	0.3322	0.018997	0.0677	0.0100184	2
NI 1219	Condylostylis candida	Brazil	No	-17.1833	-41.5333	21.65	68.75	175.084	968	75.0595	0.3087	0.0601655	0.32	0.0188776	0.216	0.0078654	0.5705	0.0813758	0.0059	0.00142518	3
NI 1220	Helicotropis linearis var. linearis	Colombia	No	5.86667	-69.15	27.6583	70.3704	91.0752	2451	67.5508	0.7702	0.00995345	0.366	0.0658163	0.2867	0.0151274	0.5806	0.0671302	0.038	0.00499473	2
NI 1228	Vigna (Vigna) unguiculata Wild form Group	Kenya	No	12.5167	37.0333	18.8125	73.5876	138.369	1184	119.981	0.5974	0.0522629	0.262	0.0357143	0.26	0.0681246	0.392	0.0185218	0.0388	0.00525913	3
NI 1230	Vigna (Vigna) luteola	Brazil	No	-6.63333	-36.65	26.0208	77.439	104.5	530	125.532	0.7057	0.0956097	0.293	0.147959	0.258	0.0297449	0.3166	0.0205791	0.0701	0.0114685	3
NI 1238	Phaseolus (Phaseolus) ritensis	United States of America	No	31.72	-110.88	15.1875	46.7036	655.918	548	75.1422	0.3167	0.288844	0.356	0.22449	0.2613	0.0302214	0.2781	0.0410515	0.0406	0.00953607	4
NI 1243	Phaseolus (Phaseolus) neglectus	Mexico	No	23.6	-99.1167	22.5625	55.6129	408	676	73.259	0.666	0.114732	0.265	0.198469	0.46	0.172643	0.4465	0.0901074	0.0693	0.0270801	1
NI 1247	Condylostylis phlebophylla	Colombia	No	5.07	-74.59	22.6667	90.2244	29.5676	1732	46.0521	0.6141	0.0824065	0.309	0.102551	0.2669	0.0210737	0.43	0.0456942	0.0718	0.0107469	3
NI 1270	Phaseolus (Phaseolus) glabellus	Mexico	No	21.1833	-99.1	20.9917	60.6188	312.685	1459	84.6887	0.7365	0.0469704	0.278	0.180612	0.3141	0.0348273	0.5029	0.0865772	0.0581	0.0108707	1
NI 1271	Ancistrotropis peduncularis var. pusilla	Venezuela	No	8.45	-69.9167	27.5958	72.7778	49.3346	1342	83.4364	0.8097	0.0580747	0.437	0.107143	0.27	0.00946709	0.293	0.0239167	0.0448	0.00934272	2
NI 1279	Helictropis linearis var. latifolia	Costa Rica	No	9.8	-84.15	18.9542	82.4454	60.3195	2159	72.6516	0.7727	0.0235654	0.374	0.0591837	0.327	0.0250376	0.5395	0.0620835	0.0281	0.00482284	2
NI 1283	Leptospron adenanthum var. adenanthum	Brazil	No								0.7202	0.0312975	0.396	0.0423469	0.3701	0.0175939	0.4521	0.0951522	0.0315	0.00329758	2
NI 1285	Vigna (Haydonia) schimperi	Democratic Republic of the Congo	No	1.51667	29.1667	23.8083	84.2926	50.6698	1619	30.32	0.7541	0.0290106	0.315	0.0367347	0.3783	0.0653788	0.4443	0.0290775	0.0793	0.0119624	2
NI 1295	Phaseolus (Phaseolus) lunatus Wild form Group	Mexico	No	18.41	-95.14	23.7167	55.9237	230.861	2131	75.8768	0.5139	0.0627889	0.306	0.0586735	0.2858	0.0228274	0.4638	0.0503393	0.0996	0.0138244	3
NI 1303	Phaseolus (Phaseolus) angustissimus	United States of America	No	32.3167	-106.533	12.1708	46.6618	713.3	376	77.5369	0.4711	0.0588938	0.389	0.0535714	0.3136	0.0305168	0.62	0.0729219	0.0802	0.00587964	1
NI 1315	Vigna (Vigna) parkeri subsp. maranguensis	Democratic Republic of the Congo	No	-0.16	29.22	16.925	87.659	32.9945	1425	26.2619	0.8717	0.0424767	0.457	0.113265	0.329	0.0356011	0.2577	0.0174391	0.0436	0.0129072	2
NI 1328	Condylostylis latidenticulata	Brazil	No	-14.3833	-56.8333	25.5917	72.2222	88.8777	1852	76.8107	0.7472	0.0667831	0.371	0.0372449	0.266	0.0359432	0.4181	0.0622276	0.0465	0.0107126	2
NI 1334	Sigmoidotropis speciosa	Mexico	No	16.8333	-92.25	18.3792	75	119.458	2008	68.5808	0.7488	0.0894944	0.343	0.0785714	0.5165	0.0969445	0.4291	0.100313	0.0182	0.0112739	2
NI 1356	Cochliasanthus caracalla	Brazil	No	-17.75	-49.1167	23.225	68.8948	151.875	1356	82.4759	0.6133	0.0974215	0.356	0.0852041	0.1334	0.0218759	0.61	0.20192	0.0172	0.00270883	1
NI 1361	Helicotropis linearis var. latifolia	Venezuela	No	6.15	-66.8833	25.8875	73.5731	87.2855	2545	78.2896	0.4573	0.0518898	0.362	0.0357143	0.494	0.0781743	0.63	0.18251	0.0308	0.00335479	1
NI 1371	Vigna (Vigna) heterophylla	Cameroon	No	10.7167	13.6333	23.15	64.5833	188.812	961	123.295	0.6532	0.0732479	0.28	0.0270408	0.29	0.0154055	0.3572	0.0210629	0.0404	0.00561549	3
NI 1376	Vigna (Ceratotropis) minima	Thailand	No	18.2	98.3	24.3958	51.6873	232.647	1020	80.3797	0.9188	0.0268279	0.44	0.0306122	0.329	0.0184695	0.3998	0.0362958	0.0625	0.00395482	2
NI 1394	Vigna (Ceratotropis) hirtella	Thailand	No	18.2	98.3	24.3958	51.6873	232.647	1020	80.3797	0.7905	0.0840156	0.399	0.0418367	0.2281	0.0145608	0.37	0.0201564	0.0542	0.0086692	4
NI 1397	Vigna (Ceratotropis) mungo Weedy form Group	Thailand	No	19.8333	99.1833	24.35	52.0115	284.581	1423	91.7164	0.9403	0.00950189	0.398	0.0357143	0.3927	0.043698	0.339	0.0468135	0.0681	0.00808026	2
NI 1399	Condylostylis latidenticulata	Brazil	No	-8.96667	-54.9667	24.2417	68.6179	63.5979	2443	74.4792	0.8668	0.0430874	0.399	0.0397959	0.308	0.0231812	0.43	0.0432482	0.0198	0.00579407	2
NI 1404	Vigna (Lasiospron) lasiocarpa	Mexico	No	17.84	-93.41	26.1958	62.8613	220.86	2442	59.6846	0.7025	0.0509501	0.348	0.0561224	0.4658	0.044771	0.43	0.0273871	0.0418	0.00486245	2
NI 1405	Vigna (Vigna) unguiculata Wild form Group	Tanzania	No	-6	39.2167	27.4625	68.4307	133.742	1639	75.902	0.6978	0.0840269	0.389	0.0316327	0.3135	0.0302413	0.4898	0.0654486	0.0773	0.00611187	2
NI 1406	Vigna (Vigna) unguiculata subsp. pubescens	Tanzania	No	-8.11667	39.1	26.6208	68.287	126.751	1111	85.1543	0.4009	0.0883294	0.313	0.0806122	0.2318	0.0242539	0.3375	0.0284788	0.0825	0.0176898	3
NI 1417	Vigna (Vigna) unguiculata subsp. pubescens	Burundi	No	-3.23333	29.3	24.9792	76.2681	46.2433	929	65.7274	0.5416	0.0690214	0.284	0.0484694	0.3201	0.0405892	0.4773	0.0241284	0.0857	0.0107869	1
NI 1424	Vigna (Vigna) unguiculata subsp. letouzeyi	Cameroon	No	3.81667	12.0167	23.925	83.3333	67.2005	1581	65.4307	0.5917	0.109927	0.386	0.072449	0.2929	0.0275025	0.65	0.187911	0.048	0.00439711	1
NI 1427	Vigna (Vigna) unguiculata subsp. letouzeyi	Cameroon	No	3.81667	12	23.8958	82.6637	67.0976	1587	65.1921	0.7518	0.0314753	0.359	0.0443878	0.2444	0.0102282	0.4678	0.0488906	0.0708	0.0101437	2
NI 1443	Vigna (Vigna) multinervis	Ivory Coast	No	6.21667	-5	26.8458	71.7308	107.099	1200	55.8976	0.5087	0.1969	0.37	0.258163	0.2955	0.0397762	0.3105	0.0314033	0.0899	0.0162454	4
NI 1481	Vigna (Vigna) unguiculata subsp. tenuis	Zimbabwe	No	-17.75	31.0833	17.7083	57.2593	286.561	857	110.504	0.3949	0.0776199	0.32	0.190306	0.303	0.0205104	0.5023	0.0596662	0.0867	0.0250816	1
NI 1491	Vigna (Ceratotropis) mungo var. silvestris	Thailand	No	19.8333	99.1833	24.35	52.0115	284.581	1423	91.7164	0.9285	0.0378451	0.4	0.0326531	0.3115	0.0183559	0.4201	0.0382313	0.0506	0.0124604	2
NI 1500	Vigna (Ceratotropis) radiata var. radiata	China	Yes								0.675	0.0327928	0.419	0.0780612	0.3449	0.0325411	0.2739	0.0262412	0.1736	0.0178752	5
NI 1517	Vigna (Vigna) unguiculata subsp. tenuis	Malawi	No	-15.3167	35.2833	19.0042	57.8343	214.947	1302	105.486	0.1743	0.284981	0.33	0.193367	0.37	0.0478643	0.5322	0.0403086	0.0269	0.00718889	1
NI 1521	Vigna (Vigna) frutescens subsp. frutescens var. frutescens	Zimbabwe	No	-17.8667	31.05	18.4167	58.1465	277.36	826	109.207	0.5443	0.109804	0.258	0.217857	0.64	0.0983049	0.5478	0.0992116	0.0965	0.0238127	1
NI 1584	Vigna (Plectotropis) vexillata var. vexillata	Eswatini	No	-26.05	31.2667	19.7708	57.7804	316.77	1210	71.135	0.7269	0.0264125	0.291	0.0673469	0.255	0.015658	0.3973	0.0367948	0.0566	0.0108719	3
NI 1586	Vigna (Vigna) owahuensis	United States of America	No	20.6	-156.39	22.5333	68.6111	130.006	548	71.0573	0.6095	0.0665131	0.306	0.168878	0.191	0.0183501	0.4433	0.0252426	0.104	0.00773884	3
NI 1587	Vigna (Vigna) filicaulis var. filicaulis	Ivory Coast	No	6.21667	-5	26.8458	71.7308	107.099	1200	55.8976	0.3192	0.124393	0.284	0.0183673	0.266	0.0165134	0.3403	0.0165157	0.1595	0.019144	3
NI 1588	Vigna (Vigna) gracilis var. gracilis	Equatorial Guinea	No	3.73	8.79	24.7292	80.2189	67.5365	2334	54.635	0.8507	0.0609042	0.28	0.157653	0.2359	0.00740036	0.2174	0.0179859	0.0832	0.0134342	3
NI 1595	Vigna (Vigna) membranacea subsp. hapalantha	Somalia	No	-0.266667	42.15	27.45	71.8927	117.918	398	89.9376	0.8184	0.0250933	0.407	0.295918	0.1493	0.026908	0.24	0.00828946	0.2392	0.0497295	5
NI 1620	Vigna (Plectotropis) reticulata	Democratic Republic of the Congo	No	0.55	25.2167	25.2833	85.3982	54.6615	1802	30.2803	0.8942	0.00954948	0.313	0.025	0.3354	0.0203873	0.2945	0.0167198	0.0714	0.00682978	2
NI 1634	Vigna (Ceratotropis) angularis var. nipponensis	Japan	No	37.45	138.917	11.1292	25.2002	928.208	2050	26.1484	0.7327	0.0212233	0.406	0.030102	0.4818	0.0488551	0.5122	0.0589262	0.0544	0.00387788	2
NI 1636	Vigna (Vigna) unguiculata subsp. tenuis	Zambia	No	-13.6333	27.5833	20.6958	56.6196	252.546	1059	114.763	0.6288	0.0497779	0.332	0.0520408	0.37	0.0522876	0.4454	0.0302939	0.0565	0.0141756	2
NI 1644	Vigna (Vigna) unguiculata subsp. tenuis	Zimbabwe	No	-17.8333	31.0833	18.1458	57.9204	278.792	842	109.914	0.5931	0.0501698	0.276	0.0581633	0.2668	0.0245167	0.4814	0.089358	0.1075	0.0275262	3
NI 1668	Vigna (Vigna) unguiculata subsp. unguiculata var. spontanea	Kenya	No	-2.28333	40.9	26.9125	69.9074	85.0434	939	109.896	0.484	0.0563361	0.253	0.188265	0.2407	0.0209446	0.2579	0.010089	0.1141	0.0108183	3
NI 1684	Vigna (Ceratotropis) reflexo-pilosa var. reflexo-pilosa	Japan	No	24.35	123.933	23.6125	31.9271	397.647	2243	20.0093	0.5086	0.044878	0.291	0.025	0.2616	0.0417879	0.3088	0.00997978	0.3997	0.0382902	5
NI 1693	Vigna (Haydonia) pubigera var. pubigera	Cameroon	No	8.23333	14.9333	26.3083	60.2987	189.519	1218	106.832	0.7017	0.0354259	0.302	0.0270408	0.26	0.0231485	0.3787	0.017914	0.1015	0.0147923	3
NI 1702	Vigna (Ceratotropis) hirtella	Thailand	No	20.3	99.8333	23.725	53.0172	296.782	1587	94.7265	0.8308	0.060981	0.394	0.0387755	0.4122	0.0271095	0.4016	0.0426181	0.0314	0.00517192	2
NI 1703	Vigna (Ceratotropis) nakashimae	Japan	No	32.85	129.083	16.2417	25.6173	732.135	2227	46.4953	0.9112	0.0145311	0.328	0.0811224	0.3222	0.0242531	0.39	0.0305264	0.1577	0.036742	5
NI 1704	Vigna (Ceratotropis) nepalensis	Nepal	No								0.879	0.0667574	0.404	0.047449	0.2453	0.0194013	0.2724	0.0105114	0.2283	0.0402306	5
NI 1708	Vigna (Vigna) unguiculata subsp. alba	Republic of the Congo	No	-4.93333	11.9333	24.9042	52.5794	197.65	1059	87.0534	0.6097	0.0937612	0.311	0.0545918	0.21	0.058449	0.3009	0.0398639	0.0737	0.0205022	3
NI 1709	Vigna (Vigna) unguiculata subsp. alba	Republic of the Congo	No	-4.66667	11.8333	24.9667	51.9231	202.466	1282	84.6215	0.592	0.0114598	0.273	0.055102	0.2748	0.021935	0.44	0.0479585	0.0183	0.00396559	3
NI 1710	Vigna (Vigna) unguiculata subsp. alba	Republic of the Congo	No	-4.5	11.7333	25.3167	53.5354	193.124	1333	83.4918	0.391	0.0678085	0.268	0.0627551	0.2579	0.0129213	0.3017	0.0171054	0.1145	0.0339863	3
NI 1721	Vigna (Ceratotropis) grandiflora	Thailand	No	16.75	100.117	27.8333	53.3841	204.732	1298	86.9028	0.7116	0.146991	0.425	0.101531	0.2925	0.0158036	0.3174	0.0383956	0.1094	0.0218052	5
NI 1722	Vigna (Vigna)oblongifolia var. parviflora	Zimbabwe	No	-17.75	31.0833	17.7083	57.2593	286.561	857	110.504	0.6131	0.0786406	0.314	0.219388	0.2919	0.0359733	0.3377	0.0189325	0.0428	0.00326505	3
NI 1732	Vigna (Vigna) unguiculata subsp. alba	Republic of the Congo	No	-4.53333	11.7833	25.2875	53.4987	196.84	1330	83.7573	0.4451	0.0533439	0.325	0.0591837	0.225	0.0100055	0.4272	0.0985595	0.0567	0.0105516	3
NI 1737	Vigna (Ceratotropis) trinervia var. trinervia	Thailand	No	19.8833	99.2	24.4708	52.0474	286.971	1436	92.0823	0.7169	0.106505	0.361	0.0387755	0.2807	0.0169627	0.3831	0.0323302	0.1518	0.0152564	5
NI 1743	Vigna (Vigna) unguiculata subsp. stenophylla	South Africa	No	-25.75	28.1667	17.8	57.2327	428.194	697	80.2291	0.3778	0.0569994	0.235	0.15102	0.27	0.02346	0.32	0.0234743	0.1284	0.0209531	3
NI 1745	Vigna (Plectotropis) reticulata	Kenya	No	-4.31667	39.45	25.3667	65.3747	151.902	1200	71.8395	0.3794	0.0546253	0.375	0.0362245	0.1949	0.0109103	0.3122	0.11729	0.1108	0.0115805	4
NI 1758	Vigna (Haydonia) nigritia	Cameroon	No	6.7	12.6	23.3042	70.5853	80.4097	1659	81.484	0.7875	0.0308594	0.355	0.0372449	0.26	0.0120019	0.3061	0.0167292	0.0388	0.00658768	2
NI 1787	Vigna (Ceratotropis) radiata var. sublobata	Cameroon	No	9.58333	13.45	26.8208	60.5039	220.077	988	109.407	0.6507	0.0600152	0.405	0.0857143	0.2978	0.0264745	0.3548	0.0243701	0.1689	0.0116813	5
NI 1812	Vigna (Vigna) unguiculata subsp. pubescens	Tanzania	No	-6.67	38.34	26.0458	71.1227	149.491	999	70.0997	0.6608	0.0334551	0.253	0.0280612	0.3415	0.0419488	0.42	0.0435731	0.1764	0.0247202	3
NI 1829	Vigna (Vigna) unguiculata subsp. unguiculata var. spontanea	Central African Republic	No	5.73333	20.4167	24.375	67.7893	90.3654	1499	69.437	0.6455	0.0405688	0.28	0.0433673	0.34	0.022072	0.4426	0.0223376	0.0494	0.00706947	1
NI 1867	Vigna (Vigna) hosei var. hosei	Kenya	No	-3.25	40	25.4833	68.2203	126.784	1038	70.9942	0.6746	0.0378268	0.318	0.262755	0.2102	0.00763971	0.2936	0.0175423	0.2201	0.0386305	3
NI 1915	Vigna (Vigna) unguiculata subsp. letouzeyi	Cameroon	No	5.65	14.15	23.3042	72.1302	87.0073	1545	70.5931	0.7046	0.0548252	0.41	0.0443878	0.1888	0.0165149	0.326	0.0193217	0.0491	0.00670696	4
NI 1936	Vigna (Plectotropis) vexillata var. ovata	South Africa	No	-33.7333	26.35	17.6083	61.329	207.472	592	16.7004	0.0864	0.138455	0.305	0.203061	0.1928	0.00747591	0.4165	0.0676736	0.067	0.00944729	3
NI 1955	Vigna (Ceratotropis) trinervia var. bourneae	India	No	10.2667	77.45	19.6708	60.8092	146.667	1601	58.5067	0.5021	0.0961234	0.349	0.0846939	0.2804	0.0606991	0.51	0.0986994	0.1584	0.0343358	1
NI 1962	Vigna (Vigna) unguiculata subsp. pawekiae	Kenya	No	0.166667	37.8667	17.6375	84.6264	84.749	2361	103.522	0.7291	0.0345095	0.322	0.0612245	0.2065	0.00859549	0.35	0.0266381	0.0488	0.00790288	3
NI 1966	Vigna (Vigna) membranacea subsp. caesia	Kenya	No	-2.66667	38.1333	23.5458	71.7988	152.382	634	108.035	0.6198	0.069677	0.281	0.290816	0.2039	0.0143297	0.3321	0.0464526	0.0834	0.0243618	3
NI 1967	Vigna (Vigna) membranacea subsp. macrodon	Kenya	No	-1.61667	37.45	19.8208	75.6226	132.964	1014	95.9111	0.5293	0.0222319	0.401	0.0760204	0.1896	0.0146332	0.28	0.0191906	0.0544	0.00484566	4
NI 1983	Phaseolus (Phaseolus) xolocotzii	Mexico	No	18.9333	-99.1333	21.3125	72.6874	149.425	1003	110.25	0.6773	0.0488255	0.331	0.0596939	0.4068	0.0293135	0.3605	0.0326579	0.0266	0.00324253	2
NI 1988	Vigna (Lasiospron) longifolia	Cameroon	No	3.4	11.4667	23.9333	80.03	74.7825	1733	61.5309	0.8583	0.0254363	0.381	0.0387755	0.4001	0.0397939	0.3902	0.0362417	0.0517	0.00713734	2
NI 1992	Vigna (Vigna) unguiculata subsp. pawekiae	Malawi	No	-13.8	33.9833	19.9875	57.266	255.282	858	124.411	0.6799	0.0535903	0.268	0.0377551	0.283	0.0232719	0.386	0.0379692	0.004	0.00155341	3
NI 2006	Vigna (Vigna) subterranea var. spontanea	Central African Republic	No	8.98333	22.9667	25.3458	63.3	184.741	999	106.733	0.6652	0.180307	0.356	0.0688776	0.34	0.0282037	0.3512	0.0139584	0.0782	0.0132258	2
NI 2016	Vigna (Vigna) laurentii	Central African Republic	No	6	20.6667	24.55	65.5229	100.68	1451	71.0214	0.8913	0.0236955	0.445	0.280102	0.3124	0.013819	0.307	0.0240591	0.0303	0.00722024	2
NI 2024	Vigna (Plectotropis) davyi	Eswatini	No	-26.2	31.0833	15.0625	60.7713	284.078	1215	72.8751	0.0109	0.119304	0.281	0.0826531	0.1987	0.015171	0.2737	0.0296296	0.0418	0.00861999	3
NI 2075	Vigna (Vigna) unguiculata subsp. unguiculata var. spontanea	Cameroon	No	10.4667	13.6833	24.2792	64.2801	193.596	959	120.66	0.5171	0.121923	0.322	0.0428571	0.3297	0.0307121	0.3824	0.0304016	0.1269	0.0144483	1
NI 2076	Vigna (Vigna) unguiculata subsp. unguiculata var. spontanea	Cameroon	No	10.21	14.93	28.15	62.5196	214.434	802	126.918	0.3786	0.170961	0.329	0.0489796	0.3025	0.038723	0.3713	0.0305258	0.1118	0.0110318	1
NI 2077	Vigna (Vigna) unguiculata subsp. unguiculata var. spontanea	Cameroon	No	9.99	15.28	27.975	62.1495	206.986	813	126.296	0.3828	0.156829	0.342	0.080102	0.3963	0.0360918	0.5132	0.0243176	0.1454	0.0146169	1
NI 2078	Vigna (Vigna) unguiculata subsp. unguiculata var. spontanea	Unknown	No								0.5022	0.082148	0.373	0.0413265	0.41	0.0376286	0.5315	0.040632	0.0692	0.00901742	1
NI 2119	Vigna (Vigna) unguiculata subsp. pawekiae	Zimbabwe	No	-19.05	32.7	17.9292	56.6239	300.48	1025	97.5124	0.7442	0.11199	0.353	0.0438776	0.3581	0.0262454	0.4512	0.047897	0.0062	0.0010237	2
NI 2152	Vigna (Haydonia) mudenia	South Africa	No	-28.95	30.2833	15.9417	56.7361	376.737	779	71.2289	0.2882	0.0342967	0.331	0.0367347	0.238	0.0174499	0.388	0.0238577	0.019	0.00295891	3
NI 2239	Vigna (Plectotropis) vexillata var. macrosperma	Unknown	No								0.7095	0.0440388	0.276	0.0540816	0.2236	0.0175475	0.2418	0.0131775	0.1136	0.0072596	3
NI 2243	Vigna (Vigna) frutescens subsp. frutescens var. buchneri	Kenya	No	-1.13333	38	20.4542	79.6759	121.196	905	120.189	0.4905	0.103532	0.326	0.0811224	0.41	0.0408086	0.51	0.0780618	0.052	0.00899454	1
NI 2309	Vigna (Plectotropis) vexillata var. dolichonema	Tanzania	No	-11.1167	34.9	17.65	58.4259	213.659	1277	105.83	0.5358	0.0744294	0.308	0.106633	0.21	0.00894621	0.3114	0.0319444	0.0237	0.00346306	3
NI 2310	Vigna (Vigna) platyloba	Tanzania	No	-8.46667	31.4833	19.2083	64.9171	120.79	1036	100.93	0.554	0.0908017	0.263	0.0846939	0.2458	0.0120804	0.2179	0.0089638	0.0289	0.00489846	3
